# Shared and reinforcer-specific alterations in the CRH and noradrenergic systems following short- and long-term withdrawal from cocaine, heroin, and sucrose self-administration

**DOI:** 10.1101/2025.10.17.683095

**Authors:** David Roura-Martínez, Marcos Ucha, Mario Moreno-Fernández, Carlos Alberto Castillo, Inmaculada Ballesteros-Yánez, Alberto Marcos, Emilio Ambrosio, Alejandro Higuera-Matas

## Abstract

Stress is known to play a critical role in relapse to drug use as well as in food craving. Craving itself is a key determinant of relapse, and cue-induced drug craving has been shown to increase, or ‘incubate’, over time for certain drugs such as cocaine and nicotine, though this effect is less consistent for others such as opiates. However, the modulations of stress-related biochemical systems after early or protracted withdrawal that could contribute to this incubation phenomenon have not yet been systematically examined in animal models, nor has the specificity of these mechanisms been tested across different drug classes or reinforcers. To address this gap, we analysed brains from male Lewis rats that self-administered cocaine (0.75 mg/kg, i.v.), heroin (0.075 mg/kg, i.v.), or saline, and subsequently assessed changes in plasma corticosterone, ornithine and other stress-related amines, alongside central gene and protein expression CRH, CRH2 receptor, and α- and β-adrenergic receptor subunits -*Adra1, Adra2a* and *Adrb1*) in cortico-striato-amygdalar nodes (after 1 or 30 days of withdrawal). A parallel experiment was conducted using sucrose as a reinforcer. Our findings indicate that although most effects were reinforcer-specific, convergent adaptations were also observed, particularly within noradrenergic systems and the basolateral amygdala, expanding our knowledge about the neurochemical rearrangements occurring during withdrawal.
