## Supplementary material for "Shared and reinforcer-specific alterations in the CRH and noradrenergic systems following short- and long-term withdrawal from cocaine, heroin, and sucrose self-administration": Table 3

### Sheet: Hoja1
	variable:	a	CRHR2 dmPFC	CRHR2 vmPFC	CRHR2 dmPFC	CRHR2 BLA	Adrb1 BLA	Adrb1 BLA	CRH NAcc core
		b	CRHR2 BLA	Adrb1 BLA	Adrb1 BLA	Adrb1 BLA	Adrb1 dmPFC	Adra2a vmPFC	Adra2a NAcc core
	water wd1	r	-0.21	0.107	0.398	-0.267	0.139	0.067	0.809
		p	0.588	0.819	0.376	0.563	0.766	0.886	0.008
		N	9	7	7	7	7	7	9
	water wd30	r	0.244	0.153	0.477	0.001	0.711	-0.342	-0.175
		p	0.598	0.773	0.339	0.999	0.113	0.507	0.707
		N	7	6	6	6	6	6	7
	sucrose wd1	r	0.915	0.907	-0.009	0.054	-0.367	-0.205	0.378
		p	0.0014	0.0048	0.985	0.92	0.418	0.659	0.356
		N	8	7	7	6	7	7	8
	sucrose wd30	r	0.321	-0.5	-0.234	-0.554	-0.309	0.141	-0.122
		p	0.4	0.312	0.655	0.254	0.551	0.79	0.755
		N	9	6	6	6	6	6	9
	water. wd1 vs wd30	Z	-0.715	-0.06	-0.127	-0.359	-0.98	0.555	2015
		p	0.474	0.952	0.899	0.72	0.327	0.579	0.044
	wd1. sucrose vs water	Z	-2928	-1983	0.608	-0.428	0.742	0.39	1199
		p	0.0034	0.047	0.543	0.668	0.458	0.696	0.23
	wd30. sucrose vs water	Z	-0.13	0.862	0.928	0.766	1.48	-0.61	-0.085
		p	0.897	0.389	0.354	0.444	0.139	0.542	0.932
	sucrose. wd1 vs wd30	Z	2027	2697	0.301	0.831	-0.086	-0.459	0.859
		p	0.043	0.007	0.763	0.406	0.932	0.646	0.39
	saline wd1	r	0.235	0.233	0.041	-0.147	0.182	-0.524	-0.949
		p	0.612	0.578	0.922	0.753	0.667	0.182	0.0011
		N	7	8	8	7	8	8	7
	saline wd30	r	0.11	0.059	0.001	0.245	0.166	0.29	-0.779
		p	0.815	0.889	0.998	0.597	0.694	0.486	0.0227
		N	7	8	8	7	8	8	8
	cocaine wd1	r	0.873	0.069	-0.375	-0.432	0.628	0.281	-0.122
		p	0.023	0.871	0.36	0.392	0.096	0.501	0.7734
		N	6	8	8	6	8	8	8
	cocaine wd30	r	0.826	0.474	0.859	0.944	-0.939	-0.753	0.771
		p	0.011	0.235	0.0063	0.00042	0.00055	0.031	0.0424
		N	8	8	8	8	8	8	7
	heroin wd1	r	0.339	0.466	-0.434	-0.212	-0.198	-0.642	-0.202
		p	0.412	0.244	0.283	0.614	0.639	0.086	0.6314
		N	8	8	8	8	8	8	8
	heroin wd30	r	0.029	0.176	0.262	-0.905	0.696	0.323	0.208
		p	0.951	0.676	0.531	0.0051	0.055	0.435	0.6213
		N	7	8	8	7	8	8	8
	saline. wd1 vs wd30	Z	0.183	0.282	0.064	-0.563	0.026	-1393	-1161
		p	0.855	0.778	0.949	0.573	0.979	0.164	0.2457
	cocaine. wd1 vs wd30	Z	0.23	-0.705	-2662	-3.06	3899	2006	-1707
		p	0.818	0.481	0.0078	0.0022	0.000097	0.045	0.0877
	heroin. wd1 vs wd30	Z	0.482	0.518	-1159	1.91	-1675	-1735	-0.657
		p	0.629	0.605	0.247	0.056	0.094	0.083	0.5109
	wd1. saline vs cocaine	Z	-1446	0.266	0.688	0.412	-0.876	-1376	-2533
		p	0.148	0.79	0.491	0.681	0.381	0.169	0.0113
	wd1. saline vs heroin	Z	-0.168	-0.423	0.8	0.101	0.608	0.284	-2411
		p	0.867	0.672	0.424	0.92	0.543	0.776	0.0159
	wd30. saline vs cocaine	Z	-1589	-0.721	-2038	-2.27	2997	2022	-3079
		p	0.112	0.471	0.042	0.023	0.0027	0.043	0.0021
	wd30. saline vs heroin	Z	0.115	-0.188	-0.422	2471	-1093	-0.057	-1983
		p	0.908	0.851	0.673	0.013	0.274	0.954	0.0474
